# The first steps toward a global pandemic: Reconstructing the demographic history of parasite host switches in its native range

**DOI:** 10.1101/2020.07.30.228320

**Authors:** Maeva A. Techer, John M. K. Roberts, Reed A Cartwright, Alexander S. Mikheyev

**Author notes:** Texas A&M University, Department of Entomology, Biological Control Facility, College Station, Texas 77840, USA. **Corresponding Authors:** Maeva A. Techer, Alexander S. Mikheyev.

## Abstract

**Background:** Host switching allows parasites to expand their niches. However, successful switching may require suites of adaptations and also may decrease performance on the old host. As a result, reductions in gene flow accompany many host switches, driving speciation. Because host switches tend to be rapid, it is difficult to study them in real-time and their demographic parameters remain poorly understood. As a result, fundamental factors that control subsequent parasite evolution, such as the size of the switching population or the extent of immigration from the original host, remain largely unknown. To shed light on the host switching process, we explored how host switches occur in independent host shifts by two ectoparasitic honey bee mites (*Varroa destructor* and *V. jacobsoni*).

**Results:** Both switched to the western honey bee (*Apis mellifera*) after it was brought into contact with their ancestral host (*Apis cerana*), ∼70 and ∼12 years ago, respectively. *Varroa destructor* subsequently caused worldwide collapses of honey bee populations. Using whole-genome sequencing on 63 mites collected in their native ranges from both the ancestral and novel hosts, we were able to reconstruct the known temporal dynamics of the switch. We further found multiple previously undiscovered mitochondrial lineages on the novel host, along with the genetic equivalent of tens of individuals that were involved in the initial host switch. Despite being greatly reduced, some gene flow remains between mites adapted to different hosts.

**Conclusion:** Our findings suggest that while reproductive isolation may facilitate the fixation of traits beneficial for exploitation of the new host, ongoing genetic exchange may allow genetic amelioration of inbreeding effects.
