## Supplementary tables S1-5 for "The first steps toward a global pandemic: Reconstructing the demographic history of parasite host switches in its native range"

### Sheet: TableS1
Study_design	BioSample Accession	ID	FILE_ID	Species	Sex	Host	Country	Location	Site	Latitude (DD)	Longitude (DD)	Geotype	Date	Field Collector	Platform	Specificity	Total_Reads_Fastq_gz	Reads_Mapped	Ratio	Read_depth_average	mtDNA_depth_average	mtDNA_COX1_lineage	mtDNA_Haplotype	Mitogenome
Population genomics		V024_1	JPV024_1	V. destructor	Mature ♀	A. cerana	Japan	Tokyo, Tamagawa Uni, Tokyo	JPN02	35.5656	139.464	approximate	09/1994	T. Yoshida	Hiseq4000&NovaSeq6000	PE150	16664696	32708398	98.14	9.08004	107.73	Japan J1	J1_2	J1_Mitogenome1
Population genomics		V025_1	JPV025_1	V. destructor	Mature ♀	A. cerana	Japan	Tokyo, Tamagawa Uni, Tokyo	JPN02	35.5656	139.464	approximate	09/1994	T. Yoshida	Hiseq4000&NovaSeq6000	PE150	9312138	18393971	98.76	5.04529	100.438	Japan J1	J1_2	J1_Mitogenome1
Population genomics	SAMD00206614	V212_1	KRV212_1	V. destructor	Mature ♀	A. cerana	South Korea	Gwangju, Jeonlabug Province	KOR02	35.1595	126.853	approximate	1996-01-29	K.S. Woo	Hiseq4000	PE150	66018156	107639286	81.52	13.9477	174.073	Korea K1	K1_1/K1_2	K1_Mitogenome1
Population genomics	SAMD00206615	V642_1	CNV642_1	V. destructor	Mature ♀	A. cerana	China	Zhuhai county, Guangdong Province	CHN08	22.614	112.632	exact	2001-11-01	T. Zhou	Hiseq4000	PE150	102923338	203616953	98.92	44.8011	167.163	China C1	C1_3	C1_Mitogenome1
Population genomics	SAMD00206616	V657_1	CNV657_1	V. destructor	Mature ♀	A. cerana	China	Zhongshan, Guangdong Province	CHN10	23.9461	114.697	exact	2002-04-01	T. Zhou	Hiseq4000	PE150	46515290	91885013	98.77	19.6565	171.096	China C1	C1_3	C1_Mitogenome2
Population genomics	SAMD00206617	V651_1	CNV651_1	V. destructor	Mature ♀	A. cerana	China	Dayao county, Yunnan Province	CHN05	25.7295	101.337	exact	2002-04-01	T. Zhou	Hiseq4000	PE150	56378530	111470666	98.86	26.1754	168.502	China C3	C3_2	C3_Mitogenome1
Population genomics	SAMD00206618	V577_1	CNV577_1	V. destructor	Mature ♀	A. cerana	China	Yunnan Agricultural University, Kunming, Yunnan Province	CHN06	25.1257	102.743	exact	2002-05-29	K. Tan	Hiseq4000	PE150	111728113	221383397	99.07	32.4861	163.05	China C4	C4_2	C4_Mitogenome1
Population genomics	SAMD00206619	V654_1	CNV654_1	V. destructor	Mature ♀	A. cerana	China	Xishuangbanna, Yunnan Province	CHN07	22.0088	100.797	exact	2002-04-01	T. Zhou	Hiseq4000	PE150	50510071	99867117	98.86	23.1988	172.234	VietNam V1	V1_5	V1_Mitogenome1
Population genomics	SAMD00206620	V658_2	CNV658_2	V. destructor	Mature ♀	A. cerana	China	Xishuangbanna, Yunnan Province	CHN07	22.0088	100.797	exact	2002-04-01	T. Zhou	Hiseq4000	PE150	68061743	130611803	95.95	12.3698	174.636	VietNam V1	V1_6	V1_Mitogenome2
Population genomics	SAMD00206621	V676_2	THV676_2	V. destructor	Mature ♀	A. cerana	Thailand	Chiang Mai University	THA03	18.806	98.9534	exact	2003-01-31	D. Anderson	Hiseq4000	PE150	36084067	62204200	86.19	4.74515	160.926	VietNam V1	V1_7	V1_Mitogenome3
Population genomics	SAMD00206623	V475_1	VNV475_1	V. destructor	Mature ♀	A. cerana	Viet Nam	Hoc Chau	VNM02	20.9221	104.752	approximate	1998-11-19	S. Fuchs	Hiseq4000	PE150	51611661	100947519	97.8	17.074	178.73	Korea K1	K1_1/K1_2	K1_Mitogenome2
Population genomics	SAMD00206622	V149_1	VNV149_1	V. destructor	Mature ♀	A. cerana	Viet Nam	Phjong, Ninh Binh Province	VNM01	21.182	106.002	approximate	1996-10-10	D. Anderson	Hiseq4000	PE150	78984566	141797404	89.76	8.54797	172.21	VietNam V1	V1_8	V1_Mitogenome4
Population genomics		V781_1	MMV781_1	V. destructor	Mature ♀	A. cerana	Myanmar	Aungban Town, Shan State	MMR01	20.6702	96.6602	approximate	11/2003	S. Peterson	Hiseq4000&NovaSeq6000	PE150	12285525	24287247	98.84	5.96957	167.426	VietNam V1	V1_9	V1_Mitogenome5
Population genomics		V433_1	NPV433_1	V. destructor	Mature ♀	A. cerana	Nepal		NPL01	27.619	85.5388	approximate	2000	J. Wilde	Hiseq4000&NovaSeq6000	PE150	15001324	29023046	96.73	7.26898	175.441	Nepal 2	Nepal 2_1	Nepal2_Mitogenome1
Population genomics		V164_1	JPV164_1	V. destructor	Mature ♀	A. mellifera	Japan	Tokyo, Tamagawa Uni, Tokyo	JPN02	35.5656	139.464	approximate	10/1996	D. Anderson	Hiseq4000&NovaSeq6000	PE150	19927681	38289797	96.07	7.65991	164.975	Korea K1	K1_1/K1_2	K1_Mitogenome1
Population genomics	SAMD00206624	V153_2	KRV153_2	V. destructor	Mature ♀	A. mellifera	South Korea	Jungup	KOR01	35.5699	126.856	approximate	1996-10-20	D. Anderson	Hiseq4000	PE150	43233481	85493147	98.87	20.7083	164.887	Korea K1	K1_1/K1_2	K1_Mitogenome1
Population genomics		V158_3	KRV158_3	V. destructor	Mature ♀	A. mellifera	South Korea	Jungup	KOR01	35.5699	126.856	approximate	1996-10-20	D. Anderson	NovaSeq6000	PE150	20774873	40509575	97.5	5.60353	176.086	Korea K1	K1_1/K1_2	K1_Mitogenome1
Population genomics	SAMD00206625	V159_1	KRV159_1	V. destructor	Mature ♀	A. mellifera	South Korea	Jungup	KOR01	35.5699	126.856	approximate	1996-10-20	D. Anderson	Hiseq4000	PE150	72577181	142104786	97.9	20.7379	180.074	Korea K1	K1_1/K1_2	K1_Mitogenome1
Population genomics	SAMD00206628	V622_1	CNV622_1	V. destructor	Mature ♀	A. mellifera	China	Apiary of Jinzhong, Yuci, Shanxi Province	CHN03	37.6978	112.708	exact	2001-06-01	T. Zhou	Hiseq4000	PE150	50936784	98846060	97.03	11.5821	175.105	Korea K1	K1_1/K1_2	K1_Mitogenome1
Population genomics	SAMD00206626	V639_1	CNV639_1	V. destructor	Mature ♀	A. mellifera	China	Heilongjiang Province	CHN01	46.6172	131.157	exact	2001-09-01	T. Zhou	Hiseq4000	PE150	47185873	92408186	97.92	15.1138	180.425	Korea K1	K1_1/K1_2	K1_Mitogenome1
Population genomics	SAMD00206627	V625_2	CNV625_2	V. destructor	Mature ♀	A. mellifera	China	Fengman, Lishu Co., Changchun, Jilin Province	CHN02	43.8216	126.562	exact	2001-05-01	T. Zhou	Hiseq4000	PE150	63260999	123067752	97.27	13.8342	180.256	Korea K1	K1_6	K1_Mitogenome3
Population genomics	SAMD00206629	V641_1	CNV641_1	V. destructor	Mature ♀	A. mellifera	China	Mianzhu County, Sichuan Province	CHN04	31.3381	104.221	exact	2001-09-01	T. Zhou	Hiseq4000	PE150	51250481	100764965	98.31	18.851	178.02	Korea K1	K1_7	K1_Mitogenome4
Population genomics	SAMD00206630	V646_1	CNV646_1	V. destructor	Mature ♀	A. mellifera	China	Zhongshan, Guangdong Province	CHN09	23.928	113.159	exact	2001-11-01	T. Zhou	Hiseq4000	PE150	62806864	123380066	98.22	23.2986	175.368	Korea K1	K1_7	K1_Mitogenome5
Population genomics	SAMD00206631	V150_2	VNV150_2	V. destructor	Mature ♀	A. mellifera	Viet Nam	Nho Quan	VNM03	20.3226	105.75	approximate	1996-10-10	D. Anderson	Hiseq4000	PE150	124983660	247454833	98.99	30.2724	166.86	Korea K1	K1_1/K1_2	K1_Mitogenome1
Population genomics		V157_1	VNV157_1	V. destructor	Mature ♀	A. mellifera	Viet Nam	Nho Quan	VNM03	20.3226	105.75	approximate	1996-10-10	D. Anderson	NovaSeq6000	PE150	18432975	36532491	99.1	7.97606	171.601	Korea K1	K1_1/K1_2	K1_Mitogenome1
Population genomics	SAMD00206632	V474_1	VNV474_1	V. destructor	Mature ♀	A. mellifera	Viet Nam	Hoc Chau	VNM02	20.9221	104.752	approximate	1998-01-01	Hai	Hiseq4000	PE150	56006022	110327914	98.5	22.7044	168.248	Korea K1	K1_1/K1_2	K1_Mitogenome1
Population genomics		V476_2	VNV476_2	V. destructor	Mature ♀	A. mellifera	Viet Nam	Hoc Chau	VNM02	20.9221	104.752	approximate	1998-11-19	S. Fuchs	NovaSeq6000	PE150	17293028	34278164	99.11	7.13258	167.956	Korea K1	K1_1/K1_2	K1_Mitogenome1
Population genomics		V478_2	VNV478_2	V. destructor	Mature ♀	A. mellifera	Viet Nam	Hoc Chau	VNM02	20.9221	104.752	approximate	1998-01-01	Hai	NovaSeq6000	PE150	22656592	44854740	98.99	9.96816	160.113	Korea K1	K1_1/K1_2	K1_Mitogenome1
Population genomics		V479_1	VNV479_1	V. destructor	Mature ♀	A. mellifera	Viet Nam	Hoc Chau	VNM02	20.9221	104.752	approximate	1998-01-01	Hai	Hiseq4000&NovaSeq6000	PE150	12045808	23728547	98.49	6.45326	89.9118	Korea K1	K1_1/K1_2	K1_Mitogenome1
Population genomics		V784_1	MMV784_1	V. destructor	Mature ♀	A. mellifera	Myanmar	Aungban Town, Shan State	MMR01	20.6702	96.6602	approximate	11/2003	S. Peterson	Hiseq4000&NovaSeq6000	PE150	9868340	19294471	97.76	5.10123	180.247	Korea K1	K1_1/K1_2	K1_Mitogenome1
Population genomics		V786_1	MMV786_1	V. destructor	Mature ♀	A. mellifera	Myanmar	Myitkyitna Village, Kachin State	MMR02	25.3872	97.3074	approximate	11/2003	S. Peterson	NovaSeq6000	PE150	25885908	50146855	96.86	9.02362	174	Korea K1	K1_1/K1_2	K1_Mitogenome1
Population genomics		V546_1	INV546_1	V. jacobsoni	Mature ♀	A. cerana	India	Uni of Ag Sciences, Bangalore	IND01	13.0707	77.5798	approximate	03/2002	D. Anderson	Hiseq4000&NovaSeq6000	PE150	13617188	26408598	96.97	7.60086	177.461	Bengalaru 1	Bengalaru 1_2	Bengaluru1_Mitogenome1
Population genomics		V548_2	INV548_2	V. jacobsoni	Mature ♀	A. cerana	India	15km Nth of Bangalore	NotAvail	NotAvail	NotAvail	NotAvail	03/2002	D. Anderson	NovaSeq6000	PE150	18120690	35819017	98.83	6.97383	171.027	Bengalaru 1	Bengalaru 1_2	Bengaluru1_Mitogenome2
Population genomics		V677_1	THV677_1	V. jacobsoni	Mature ♀	A. cerana	Thailand	Chiang Mai University	THA03	18.806	98.9534	exact	02/2003	D. Anderson	NovaSeq6000	PE150	20367659	39857059	97.84	5.46769	178.554	Laos 1	Laos 1_5	Laos1_Mitogenome1
Population genomics	SAMD00206634	V780_1	VNV780_1	V. jacobsoni	Mature ♀	A. cerana	Viet Nam	Chauthanh Village, Bentra District	VNM06	10.3048	106.355	approximate	2003-03-03	S. Peterson	Hiseq4000	PE150	40942694	73210673	89.41	14.3947	169.24	Laos 1	Laos 1_3	Laos1_Mitogenome2
Population genomics	SAMD00206635	V787_2	VNV787_2	V. jacobsoni	Mature ♀	A. cerana	Viet Nam	Rach Gia Town, Kien Giang	VNM04	10.0215	105.091	approximate	2004-08-07	D. Anderson	Hiseq4000	PE150	104647158	207148721	98.97	27.2827	164.296	Laos 1	Laos 1_4	Laos1_Mitogenome3
Population genomics	SAMD00206637	V788_2	VNV788_2	V. jacobsoni	Mature ♀	A. cerana	Viet Nam	My tho City, Kien Giang	VNM05	10.3765	106.344	approximate	2004-08-07	D. Anderson	Hiseq4000	PE150	27027585	51007255	94.36	9.99023	160.664	Laos 1	Laos 1_4	Laos1_Mitogenome4
Population genomics	SAMD00206638	V789_1	VNV789_1	V. jacobsoni	Mature ♀	A. cerana	Viet Nam	Giong Trom Town, Ben Tre	VNM07	10.1572	106.504	approximate	2004-08-08	D. Anderson	Hiseq4000	PE150	49594675	86439753	87.15	22.3573	169.013	Laos 1	Laos 1_4	Laos1_Mitogenome5
Population genomics		V790_2	VNV790_2	V. jacobsoni	Mature ♀	A. cerana	Viet Nam	Giong Trom Town, Ben Tre	VNM07	10.1572	106.504	approximate	2004-08-08	D. Anderson	NovaSeq6000	PE150	19324244	38236133	98.93	6.16551	168.311	Laos 1	Laos 1_4	Laos1_Mitogenome6
Population genomics	SAMD00206633	V028_1	MYV028_1	V. jacobsoni	Mature ♀	A. cerana	Malaysia	UPM, Serdang, Kuala Lumpur	MYS01	2.98789	101.735	exact	1995-03-19	D. Anderson	Hiseq4000	PE150	118728613	230701307	97.15	46.6305	168.049	Malaysia 2	Malaysia 2_1	Malaysia2_Mitogenome1
Population genomics	SAMD00206644	V325_1	IDV325_1	V. jacobsoni	Mature ♀	A. cerana	Indonesia	Kuta, Lombok	IDN06	-8.88027	116.284	exact	1998-04-15	D. Anderson	Hiseq4000	PE150	52024057	102766663	98.77	23.1994	169.465	Lombok 2	Lombok 2_1	Lombok2_Mitogenome1
Population genomics	SAMD00206639	V333_1	IDV333_1	V. jacobsoni	Mature ♀	A. cerana	Indonesia	Parung Panjang, Java	IDN01	-6.34814	106.569	exact	1998-06-11	D. Anderson	Hiseq4000	PE150	38687691	76145567	98.41	16.6038	174.27	Java 1	Java 1_1	Java1_Mitogenome1
Population genomics	SAMD00206640	V341_1	IDV341_1	V. jacobsoni	Mature ♀	A. cerana	Indonesia	Sukabumi, West Java	IDN02	-6.92387	106.932	exact	1998-06-12	D. Anderson	Hiseq4000	PE150	49830677	98515146	98.85	23.2158	175.432	Java 1	Java 1_2	Java1_Mitogenome2
Population genomics	SAMD00206641	V347_1	IDV347_1	V. jacobsoni	Mature ♀	A. cerana	Indonesia	Cililin	IDN04	-6.98345	107.436	exact	1998-06-13	D. Anderson	Hiseq4000	PE150	54257650	105943945	97.63	15.9171	181.344	Java 1	Java 1_3	Java1_Mitogenome3
Population genomics	SAMD00206642	V363_1	IDV363_1	V. jacobsoni	Mature ♀	A. cerana	Indonesia	Johor, East Java	IDN05	-7.22385	112.733	exact	1998-06-16	D. Anderson	Hiseq4000	PE150	41091937	81092144	98.67	20.0941	170.424	Java 1	Java 1_4	Java1_Mitogenome4
Population genomics	SAMD00206643	V565_2	IDV565_2	V. jacobsoni	Mature ♀	A. cerana	Indonesia	Gunung Arca, Sukabumi	IDN03	-6.92656	106.955	exact	2002-04-01	D. Anderson	Hiseq4000	PE150	107302217	212990176	99.25	40.197	165.014	Java 1	Java 1_5	Java1_Mitogenome5
Population genomics	SAMD00206645	V950_1	PGV950_1	V. jacobsoni	Mature ♀	A. cerana	Papua New Guinea	Aiyura	PNG01	-6.34334	145.908	exact	1997-05-22	D. Anderson	NovaSeq6000	PE150	61562525	121207975	98.44	23.641	179.314	PNG 1	PNG 1_1	PNG1_Mitogenome2
Population genomics	SAMD00206647	V853_4	PGV853_4	V. jacobsoni	Mature ♀	A. cerana	Papua New Guinea	Daru	PNG11	-9.07819	143.21	exact	2008-06-06	D. Anderson	Hiseq4000	PE150	67307765	133245467	98.98	9.3341	174.894	PNG 1	PNG 1_2	PNG1_Mitogenome5
Population genomics	SAMD00206646	V854_1	PGV854_1	V. jacobsoni	Mature ♀	A. cerana	Papua New Guinea	Goroka	PNG04	-6.08347	145.386	exact	2008-05-31	D. Anderson	Hiseq4000	PE150	57553538	112733484	97.94	14.4352	179.659	PNG 1	PNG 1_1	PNG1_Mitogenome4
Population genomics	SAMD00206648	V983_1	PGV983_1	V. jacobsoni	Mature ♀	A. cerana	Papua New Guinea	Asaro	PNG05	-6.012	145.325	exact	2015-11-01	J. Roberts	Hiseq4000	PE150	55064656	107726148	97.82	17.0251	178.537	PNG 1	PNG 1_1	PNG1_Mitogenome1
Population genomics	SAMD00206650	V852_3	PGV852_3	V. jacobsoni	Mature ♀	A. mellifera	Papua New Guinea	Goroka, Eastern Highlands Province	PNG04	-6.08347	145.386	exact	2008-05-29	D. Anderson	Hiseq4000	PE150	74746129	148368499	99.25	19.5533	154.824	PNG 1	PNG 1_1	PNG1_Mitogenome8
Population genomics	SAMD00206652	V856_1	PGV856_1	V. jacobsoni	Mature ♀	A. mellifera	Papua New Guinea	Henganofi Border, Eastern Highlands Province	PNG02	-6.26035	145.597	exact	2008-05-30	D. Anderson	Hiseq4000	PE150	139040862	256764323	92.33	9.90503	170.939	PNG 1	PNG 1_1	PNG1_Mitogenome1
Population genomics	SAMD00206651	V857_2	PGV857_2	V. jacobsoni	Mature ♀	A. mellifera	Papua New Guinea	Benabena, Eastern Highlands Province	PNG03	-6.12812	145.429	exact	2008-05-31	D. Anderson	Hiseq4000	PE150	48060002	85606650	89.06	17.3372	178.792	PNG 1	PNG 1_1	PNG1_Mitogenome9
Population genomics	SAMD00206649	V847_1	PGV847_1	V. jacobsoni	Mature ♀	A. mellifera	Papua New Guinea	Wabag, Enga Province	PNG10	-5.48267	143.664	exact	2008-06-02	D. Anderson	Hiseq4000	PE150	59686971	111519112	93.42	20.3742	174.999	PNG 1	PNG 1_1	PNG1_Mitogenome7
Population genomics	SAMD00206654	V953_2	PGV953_2	V. jacobsoni	Mature ♀	A. mellifera	Papua New Guinea	Benabena, Eastern Highlands Province	PNG03	-6.12812	145.429	exact	2014-05-29	Department of Agriculture, Forestry and Fisheries	Hiseq4000	PE150	61637195	117454851	95.28	20.2898	172.707	PNG 1	PNG 1_1	PNG1_Mitogenome1
Population genomics	SAMD00206653	V952_1	PGV952_1	V. jacobsoni	Mature ♀	A. mellifera	Papua New Guinea	Amayufa, Eastern Highlands Province	PNG06	-5.97558	145.277	exact	2014-05-30	Department of Agriculture, Forestry and Fisheries	Hiseq4000	PE150	53909953	101422943	94.07	20.542	180.498	PNG 1	PNG 1_1	PNG1_Mitogenome9
Population genomics	SAMD00206655	V954_2	PGV954_2	V. jacobsoni	Mature ♀	A. mellifera	Papua New Guinea	Windy Lodge	PNG07	-6.03515	144.96	exact	2014-06-02	Department of Agriculture, Forestry and Fisheries	Hiseq4000	PE150	64266550	126130956	98.13	20.0322	180.319	PNG 1	PNG 1_1	PNG1_Mitogenome3
Population genomics	SAMD00206656	V955_1	PGV955_1	V. jacobsoni	Mature ♀	A. mellifera	Papua New Guinea	Donakanage	PNG08	-5.88224	144.821	exact	2014-06-03	Department of Agriculture, Forestry and Fisheries	Hiseq4000	PE150	66619229	129973245	97.55	22.2401	179.851	PNG 1	PNG 1_1	PNG1_Mitogenome3
Population genomics	SAMD00206657	V956_4	PGV956_4	V. jacobsoni	Mature ♀	A. mellifera	Papua New Guinea	Minj	PNG09	-5.82664	144.407	exact	2014-06-03	Department of Agriculture, Forestry and Fisheries	Hiseq4000	PE150	71662680	141786092	98.93	15.6957	169.111	PNG 1	PNG 1_2	PNG1_Mitogenome6
Population genomics		V003_1	THV003_1	V. jacobsoni	Mature ♀	A. mellifera	Thailand	Dept Ag. Bangkok	THA01	13.843	100.577	approximate	08/1994	C. Kitprasert	Hiseq4000&NovaSeq6000	PE150	17418546	34149891	98.03	9.08151	55.1965	North Thailand 4	North Thailand 4_1	NThai4_Mitogenome1
Population genomics		V133_1	IDV133_1	V. jacobsoni	Mature ♀	A. nigrocincta	Indonesia	Sulawesi, Palu	IDN10	-0.871024	119.879	approximate	06/1996	D. Anderson	NovaSeq6000	PE150	18737352	37011745	98.76	7.98967	169.29	Java 1	Java 1_6	Java1_Mitogenome6
Population genomics		V134_2	IDV134_2	V. jacobsoni	Mature ♀	A. nigrocincta	Indonesia	Sulawesi, Palu	IDN10	-0.871024	119.879	approximate	06/1996	D. Anderson	NovaSeq6000	PE150	18688233	36957535	98.88	8.12322	173.747	Java 1	Java 1_6	Java1_Mitogenome7
Population genomics		V136_1	IDV136_1	V. jacobsoni	Mature ♀	A. nigrocincta	Indonesia	Sulawesi, Palu	IDN10	-0.871024	119.879	approximate	06/1996	D. Anderson	NovaSeq6000	PE150	17215222	34073320	98.96	7.9522	161.644	Java 1	Java 1_6	Java1_Mitogenome6
Family mutation estimate		Mom #1	Mom #1	V. destructor	Foundress ♀	A. mellifera	Japan	OIST Ecology and Evolution experimental apiary, Okinawa	JPN01	26.4564	127.824	exact	02/2018	M. Techer
Family mutation estimate		Mom #2	Mom #2	V. destructor	Foundress ♀	A. mellifera	Japan	OIST Ecology and Evolution experimental apiary, Okinawa	JPN01	26.4564	127.824	exact	02/2018	M. Techer
Family mutation estimate		Mom #7	Mom #7	V. destructor	Foundress ♀	A. mellifera	Japan	OIST Ecology and Evolution experimental apiary, Okinawa	JPN01	26.4564	127.824	exact	02/2018	M. Techer
Family mutation estimate		Son #1	Son #1	V. destructor	Son ♂	A. mellifera	Japan	OIST Ecology and Evolution experimental apiary, Okinawa	JPN01	26.4564	127.824	exact	02/2018	M. Techer
Family mutation estimate		Son #2	Son #2	V. destructor	Son ♂	A. mellifera	Japan	OIST Ecology and Evolution experimental apiary, Okinawa	JPN01	26.4564	127.824	exact	02/2018	M. Techer
Family mutation estimate		Son #7	Son #7	V. destructor	Son ♂	A. mellifera	Japan	OIST Ecology and Evolution experimental apiary, Okinawa	JPN01	26.4564	127.824	exact	02/2018	M. Techer
Family mutation estimate		Mom #15	Mom #15	V. destructor	Foundress ♀	A. mellifera	Japan	OIST Ecology and Evolution experimental apiary, Okinawa	JPN01	26.4564	127.824	exact	05/2018	M. Techer
Family mutation estimate		Mom #17	Mom #17	V. destructor	Foundress ♀	A. mellifera	Japan	OIST Ecology and Evolution experimental apiary, Okinawa	JPN01	26.4564	127.824	exact	05/2018	M. Techer
Family mutation estimate		Mom #19	Mom #19	V. destructor	Foundress ♀	A. mellifera	Japan	OIST Ecology and Evolution experimental apiary, Okinawa	JPN01	26.4564	127.824	exact	05/2018	M. Techer
Family mutation estimate		Son #15	Son #15	V. destructor	Son ♂	A. mellifera	Japan	OIST Ecology and Evolution experimental apiary, Okinawa	JPN01	26.4564	127.824	exact	05/2018	M. Techer
Family mutation estimate		Son #17	Son #17	V. destructor	Son ♂	A. mellifera	Japan	OIST Ecology and Evolution experimental apiary, Okinawa	JPN01	26.4564	127.824	exact	05/2018	M. Techer
Family mutation estimate		Son #19	Son #19	V. destructor	Son ♂	A. mellifera	Japan	OIST Ecology and Evolution experimental apiary, Okinawa	JPN01	26.4564	127.824	exact	05/2018	M. Techer

### Sheet: TableS2
Varroa species	Haplotype original ID	Markers	Identical sites 458-nt COX1 (length)	Change ID proposed	Haplogroup COX1	Host	Accessions	Reference
Varroa destructor	Japan	COX1	Reference Japan J1		VD Japan J1	A. cerana, A. mellifera	AF106897	Anderson & Trueman (2000)
Varroa destructor	Japan J1-1	COX1, ATP6, COX3, CYTB	100% Japan J1 (458 bp)		VD Japan J1	A. mellifera	GQ379069,088,107,126	Navajas et al. (2010)
Varroa destructor	Japan J1-2	COX1, ATP6, COX3, CYTB	100% Japan J1 (458 bp)		VD Japan J1	A. cerana	GQ379070,089,108,127	Navajas et al. (2010), This study
Varroa destructor	Japan J1-3	COX1, ATP6, COX3, CYTB	100% Japan J1 (458 bp)		VD Japan J1	A. cerana	GQ379071,090,109,128	Navajas et al. (2010)
Varroa destructor	Japan J1-4	COX1, ATP6, COX3, CYTB	100% Japan J1 (458 bp)		VD Japan J1	A. cerana	GQ379072,091,110,129	Navajas et al. (2010)
Varroa destructor	Japan J1-5	COX1, ATP6, COX3, CYTB	100% Japan J1 (458 bp)		VD Japan J1	A. mellifera	GQ379073,092,111,130	Navajas et al. (2010)
Varroa destructor	Japan J1-6	COX1, ATP6, COX3, CYTB	100% Japan J1 (458 bp)		VD Japan J1	A. mellifera	GQ379074,093,112,131	Navajas et al. (2010)
Varroa destructor	Korea	COX1	Reference Korea K1		VD Korea K1	A. cerana, A. mellifera	AF106899	Anderson & Trueman (2000)
Varroa destructor	Korea K1-1	COX1, ATP6, COX3, CYTB	100% Korea K1 (458 bp)	Korea K1-1/K1-2	VD Korea K1	A. mellifera	GQ379056,075,094,113	Navajas et al. (2010), This study
Varroa destructor	Korea K1-2	COX1, ATP6, COX3, CYTB	100% Korea K1 (458 bp)		VD Korea K1	A. mellifera	GQ379057,076,095,114	Navajas et al. (2010)
Varroa destructor	Korea K1-3	COX1, ATP6, COX3, CYTB	100% Korea K1 (458 bp)		VD Korea K1	A. cerana	GQ379059,078,097,116	Navajas et al. (2010)
Varroa destructor	Korea K1-4	COX1, ATP6, COX3, CYTB	99.8% Korea K1 (458 bp)	Korea K2-1	VD Korea K2	A. mellifera	GQ379060,079,098,117	Navajas et al. (2010)
Varroa destructor		COX1, ATP6, COX3, CYTB	100% Korea K1 (458 bp)	Korea K1-5	VD Korea K1	A. mellifera	NC_004454.2	Navajas et al. (2002)
Varroa destructor		COX1, ATP6, COX3, CYTB	100% Korea K1 (458 bp)	Korea K1-6*	VD Korea K1	A. mellifera		This study
Varroa destructor		COX1, ATP6, COX3, CYTB	100% Korea K1 (458 bp)	Korea K1-7*	VD Korea K1	A. mellifera		This study
Varroa destructor	Serbia1	COX1, ATP6, COX3, CYTB	99.6% Korea K1 (257 bp)		VD Serbia 1	A. mellifera	JX970938,40,42,44	Gajic et al. (2013)
Varroa destructor	Peshter1	COX1, ATP6, COX3, CYTB	100% Korea K1 (257 bp)		VD Korea K1	A. mellifera	JX970939,41,43,45	Gajic et al. (2013)
Varroa destructor	AlQ5	COX1, ATP6, COX3, CYTB	99.6% Korea K1 (458 bp)	Syria AlQ5	VD Syria AlQ5	A. mellifera	LN873226-29	Elbeaino et al. (2016)
Varroa destructor	T4	COX1, ATP6, COX3, CYTB	100% Korea K1 (458 bp)		VD Korea K1	A. mellifera	LN873222-25	Elbeaino et al. (2016)
Varroa destructor		COX1	99.3% Korea K1 (296 bp)	Korea K3	VD Korea K3	-	MH712741	Kim,S. and Yoon,B.
Varroa destructor	Ludhiana 3	COX1	99.6% Korea K1 (458 bp)	Ludhiana 1	VD Ludhiana 1	A. mellifera	GU724767	Gupta,V.K., Kaur,R., Kaur,H. and Chhuneja,P.K.
Varroa destructor	Ludhiana4	COX1	99.8% Korea K1 (458 bp)	Ludhiana 2	VD Ludhiana 2	A. mellifera	HM242394	Gupta,V.K., Kaur,R., Kaur,H. and Chhuneja,P.K.
Varroa destructor	Nagrota2	COX1	99.8% Korea K1 (458 bp)	Nagrota 1	VD Nagrota 1	A. mellifera	HM242411	Gupta,V.K., Kaur,R., Kaur,H. and Chhuneja,P.K.
Varroa destructor	Faridkot 1	COX1	99.8% Korea K1 (458 bp)	Faridkot 1	VD Faridkot 1	A. mellifera	GU724768	Gupta,V.K., Kaur,R., Kaur,H. and Chhuneja,P.K.
Varroa destructor	Faridkot5	COX1	99.1% Korea K1 (458 bp)	Faridkot 2	VD Faridkot 2	A. mellifera	HM242397	Gupta,V.K., Kaur,R., Kaur,H. and Chhuneja,P.K.
Varroa destructor	Gurdaspur1	COX1	99.8% Korea K1 (458 bp)	Gurdaspur 1	VD Gurdaspur 1	A. mellifera	HM242399	Gupta,V.K., Kaur,R., Kaur,H. and Chhuneja,P.K.
Varroa destructor	Hisar1	COX1	99.8% Korea K1 (458 bp)	Hisar 1	VD Hisar 1	A. mellifera	HM242408	Gupta,V.K., Kaur,R., Kaur,H. and Chhuneja,P.K.
Varroa destructor	Hoshiarpur2	COX1	99.8% Korea K1 (458 bp)	Hoshiarpur 1	VD Hoshiarpur 1	A. mellifera	HM242402	Gupta,V.K., Kaur,R., Kaur,H. and Chhuneja,P.K.
Varroa destructor		COX1	99.8% Korea K1 (458 bp)	India 2	VD India 2	A. mellifera	HM641257	Gupta,V.K., Kaur,R., Kaur,H. and Chhuneja,P.K.
Varroa destructor		COX1	99.8% Korea K1 (458 bp)	India 3	VD India 3	A. mellifera	HM641258	Gupta,V.K., Kaur,R., Kaur,H. and Chhuneja,P.K.
Varroa destructor	Buvd	COX1	99.5% Korea K1 (400 bp)	Iran 1	VD Iran 1	A. mellifera	KU543609	Hajializadeh et al. (2019)
Varroa destructor	Jammu2	COX1	99.8% Korea K1 (458 bp)	Jammu 1	VD Jammu 1	A. mellifera	HM242415	Gupta,V.K., Kaur,R., Kaur,H. and Chhuneja,P.K.
Varroa destructor	R 707	COX1	99.4% Korea K1 (317 bp)	Chiang Mai 1	VD Chiang Mai 1	A. cerana, A. mellifera	MN179652	Dietemann et al. (2019)
Varroa destructor	fy1	COX1	99.8% Korea K1 (458 bp)	Saudi Arabia 1	VD Saudi Arabia 1	A. mellifera	KJ403739	Alattal,Y.Z.
Varroa destructor	Jy2	COX1	99.3% Korea K1 (458 bp)	Saudi Arabia 2	VD Saudi Arabia 2	A. mellifera	KJ403742	Alattal,Y.Z.
Varroa destructor	SAy1	COX1	99.8% Korea K1 (458 bp)	Saudi Arabia 3	VD Saudi Arabia 3	A. mellifera	KJ403744	Alattal,Y.Z.
Varroa destructor	Saudi2	COX1	99.8% Korea K1 (458 bp)	Saudi Arabia 4	VD Saudi Arabia 4	A. mellifera	KJ507741	Alattal et al. (2015)
Varroa destructor	China	COX1	Reference China C1		VD China C1	A. cerana	AF106900	Anderson & Trueman (2000)
Varroa destructor	China C1-1	COX1, ATP6, COX3, CYTB	100% China C1 (458 bp)		VD China C1	A. cerana	GQ379065,084,103,122	Navajas et al. (2010)
Varroa destructor	China C1-2	COX1, ATP6, COX3, CYTB	100% China C1 (458 bp)		VD China C1	A. cerana	GQ379066,085,104,123	Navajas et al. (2010)
Varroa destructor		COX1, ATP6, COX3, CYTB	100% China C1 (458 bp)	China C1-3*	VD China C1	A. cerana		This study
Varroa destructor	China C2-1	COX1, ATP6, COX3, CYTB	99.3% China C1 (458 bp)		VD China C2	A. cerana	GQ379067,086,105,124	Navajas et al. (2010)
Varroa destructor	China C3-1	COX1, ATP6, COX3, CYTB	99.3% China C1 (458 bp)		VD China C3	A. cerana	GQ379068,087,106,125	Navajas et al. (2010)
Varroa destructor		COX1, ATP6, COX3, CYTB	100% China C3 (458 bp)	China C3-2*	VD China C3	A. cerana		This study
Varroa destructor	China 2	COX1	99.8% China C2 (458 bp)	China C4	VD China C4	A. cerana	AY372063	Zhou et al. (2004)
Varroa destructor			100% China C2 (458 bp)	China C4-2*	VD China C4	A. cerana		This study
Varroa destructor	Viet Nam	COX1	Reference Viet Nam V1		VD Viet Nam V1	A. cerana	AF106901	Anderson & Trueman (2000)
Varroa destructor	Viet Nam V1-1	COX1, ATP6, COX3, CYTB	100% Viet Nam V1 (458 bp)		VD Viet Nam V1	A. cerana	GQ379061,080,099,118	Navajas et al. (2010)
Varroa destructor	Viet Nam V1-2	COX1, ATP6, COX3, CYTB	100% Viet Nam V1 (458 bp)		VD Viet Nam V1	A. cerana	GQ379062,081,100,119	Navajas et al. (2010)
Varroa destructor	Viet Nam V1-3	COX1, ATP6, COX3, CYTB	100% Viet Nam V1 (458 bp)		VD Viet Nam V1	A. cerana	GQ379063,082,101,120	Navajas et al. (2010)
Varroa destructor	Viet Nam V1-4	COX1, ATP6, COX3, CYTB	100% Viet Nam V1 (458 bp)		VD Viet Nam V1	A. cerana	GQ379064,083,102,121	Navajas et al. (2010)
Varroa destructor		COX1, ATP6, COX3, CYTB	100% Viet Nam V1 (458 bp)	Viet Nam V1-5*	VD Viet Nam V1	A. cerana		This study
Varroa destructor		COX1, ATP6, COX3, CYTB	100% Viet Nam V1 (458 bp)	Viet Nam V1-6*	VD Viet Nam V1	A. cerana		This study
Varroa destructor		COX1, ATP6, COX3, CYTB	100% Viet Nam V1 (458 bp)	Viet Nam V1-7*	VD Viet Nam V1	A. cerana		This study
Varroa destructor		COX1, ATP6, COX3, CYTB	100% Viet Nam V1 (458 bp)	Viet Nam V1-8*	VD Viet Nam V1	A. cerana		This study
Varroa destructor		COX1, ATP6, COX3, CYTB	100% Viet Nam V1 (458 bp)	Viet Nam V1-9*	VD Viet Nam V1	A. cerana		This study
Varroa destructor	South India 1	COX1	97.8% Japan J1 (278 bp)		VD South India 1	A. cerana	MH449978	Smith et al. (2019)
Varroa destructor	Sri Lanka	COX1	Reference Sri Lanka		VD Sri Lanka 1	A. cerana	AF106896	Anderson & Trueman (2000)
Varroa destructor	Nepal	COX1	Reference Nepal		VD Nepal 1	A. cerana	AF106898	Anderson & Trueman (2000)
Varroa destructor		COX1, ATP6, COX3, CYTB	99.8% Nepal 1 (458 bp)	VD Nepal 2-1*	VD Nepal 2	A. cerana		This study
Varroa destructor	Bengaluru	COX1	Reference Bengaluru		VD Bengaluru 1	A. cerana	MH449979	Bhatta et al. (2020)
Varroa jacobsoni		COX1, ATP6, COX3, CYTB	100% Bengaluru 1 (278 bp)	Bengaluru 1-2*	VJ Bengaluru 1	A. cerana		Bhatta et al. (2020), This study
Varroa jacobsoni	Flores	COX1	Reference Flores 1		VJ Flores 1	A. cerana	AF106902	Anderson & Trueman (2000)
Varroa jacobsoni	Sumbawa	COX1	Reference Sumbawa 1		VJ Sumbawa 1	A. cerana	AF106903	Anderson & Trueman (2000)
Varroa jacobsoni	Lombok	COX1	Reference Lombok 1		VJ Lombok 1	A. cerana	AF106904	Anderson & Trueman (2000)
Varroa jacobsoni		COX1, ATP6, COX3, CYTB	99.6% Lombok 1 (458 bp)	Lombok 2-1*	VJ Lombok 2	A. cerana		This study
Varroa jacobsoni	Sumatra	COX1	Reference Sumatra 1		VJ Sumatra 1	A. cerana	AF106905	Anderson & Trueman (2000)
Varroa jacobsoni	Malaysia	COX1	Reference Malaysia 1		VJ Malaysia 1	A. cerana	AF106906	Anderson & Trueman (2000)
Varroa jacobsoni	Malaysia 2	COX1	99.7% Malaysia 1 (305 bp)		VJ Malaysia 2	A. cerana	MN179653	Dietemann et al. (2019)
Varroa jacobsoni		COX1, ATP6, COX3, CYTB	100% Malaysia 2 (305 bp)	Malaysia 2-1*	VJ Malaysia 2	A. cerana		This study
Varroa jacobsoni	Borneo	COX1	Reference Borneo 1		VJ Borneo 1	A. cerana	AF106907	Anderson & Trueman (2000)
Varroa jacobsoni	Borneo 2	COX1	99.3% Borneo 1 (458 bp)		VJ Borneo 2	A. dorsata	AY037890	Koeniger et al. (2002)
Varroa jacobsoni	Ambon	COX1	Reference Ambon 1		VJ Ambon 1	A. cerana	AF106908	Anderson & Trueman (2000)
Varroa jacobsoni	Bali	COX1	Reference Bali 1		VJ Bali 1	A. cerana	AF106909	Anderson & Trueman (2000)
Varroa jacobsoni	Java	COX1	Reference Java 1		VJ Java 1	A. cerana, A. mellifera, A. nigrocincta	AF106910	Anderson & Trueman (2000)
Varroa jacobsoni		COX1, ATP6, COX3, CYTB	100% Java 1 (458 bp)	Java 1-1*	VJ Java 1	A. cerana		This study
Varroa jacobsoni		COX1, ATP6, COX3, CYTB	100% Java 1 (458 bp)	Java 1-2*	VJ Java 1	A. cerana		This study
Varroa jacobsoni		COX1, ATP6, COX3, CYTB	100% Java 1 (458 bp)	Java 1-3*	VJ Java 1	A. cerana		This study
Varroa jacobsoni		COX1, ATP6, COX3, CYTB	100% Java 1 (458 bp)	Java 1-4*	VJ Java 1	A. cerana		This study
Varroa jacobsoni		COX1, ATP6, COX3, CYTB	100% Java 1 (458 bp)	Java 1-5*	VJ Java 1	A. cerana		This study
Varroa jacobsoni		COX1, ATP6, COX3, CYTB	100% Java 1 (458 bp)	Java 1-6*	VJ Java 1	A. nigrocincta		This study
Varroa jacobsoni	Samui 1	COX1	Reference Samui 1 (328 bp)		VJ Samui 1	A. cerana	DQ061188	Warrit et al. (2006)
Varroa jacobsoni	Samui 2	COX1	98.2% Samui 1 (328 bp)		VJ Samui 2	A. cerana	MN179649	Dietemann et al. (2019)
Varroa jacobsoni	North Thailand 1	COX1	Reference North Thailand 1 (328 bp)		VJ North Thailand 1	A. cerana	DQ061189	Warrit et al. (2006)
Varroa jacobsoni	North Thailand 2	COX1	99.7% North Thailand 1 (328 bp)		VJ North Thailand 2	A. cerana	DQ061190	Warrit et al. (2006)
Varroa jacobsoni	North Thailand 3	COX1	99.3% North Thailand 2 (301 bp)		VJ North Thailand 3	A. cerana, A. mellifera	MN179650	Dietemann et al. (2019)
Varroa jacobsoni		COX1, ATP6, COX3, CYTB	99.4% North Thailand 1 (328 bp)	North Thailand 4-1*	VJ North Thailand 4	A. mellifera		This study
Varroa jacobsoni	Laos L1_1	COX1, ATP6, COX3	Reference Laos L1		VJ Laos L1	A. cerana	GQ387674,76,78	Navajas et al. (2010)
Varroa jacobsoni	Laos L1_2	COX1, ATP6, COX3	100% Laos L1 (458 bp)		VJ Laos L1	A. cerana	GQ387675,77,79	Navajas et al. (2010)
Varroa jacobsoni		COX1, ATP6, COX3, CYTB	100% Laos L1 (458 bp)	Laos L1_3*	VJ Laos L1	A. cerana		This study
Varroa jacobsoni		COX1, ATP6, COX3, CYTB	100% Laos L1 (458 bp)	Laos L1_4*	VJ Laos L1	A. cerana		This study
Varroa jacobsoni		COX1, ATP6, COX3, CYTB	100% Laos L1 (458 bp)	Laos L1_5*	VJ Laos L1	A. cerana		This study
Varroa jacobsoni	Bengaluru 1	COX1	98.9% Laos 1 (278 bp)		VJ Bengaluru 1	A. cerana	MH449979	Smith et al. (2019)
Varroa jacobsoni	Papua New Guinea	COX1, ATP6, COX3, CYTB	99.8% Java 1 (458 bp)	Papua New Guinea 1-1	VJ Papua New Guinea 1	A. cerana, A. mellifera		Techer et al. (2019)
Varroa jacobsoni	Papua New Guinea	COX1, ATP6, COX3, CYTB	99.8% Java 1 (458 bp)	Papua New Guinea 1-2*	VJ Papua New Guinea 1	A. cerana		This study
Varroa spp.	Mindanao	COX1	Reference Mindanao		VSP Mindanao	A. cerana	AF106893	Anderson & Trueman (2000)
Varroa spp.	Luzon1	COX1	Reference Luzon 1		VSP Luzon 1	A. cerana	AF106894	Anderson & Trueman (2000)
Varroa spp.	Luzon2	COX1	96.7% Luzon 1 (458 bp)		VSP Luzon 2	A. cerana	AF106895	Anderson & Trueman (2000)
Varroa spp.	Los Banos 1	COX1	99.1% Luzon 1 (215 bp)		VSP Los Banos 1	A. cerana, A. mellifera	KR528386	Beaurepaire et al. (2015)
Varroa underwoodi	Papua New Guinea	COX1	Reference Papua New Guinea		VU Papua New Guinea	A. cerana	AF107260	Anderson & Trueman (2000)
Varroa underwoodi	Jilin JL1	COX1, ATP6, COX3	96.5% Papua New Guinea (458 bp)		VU Jilin 1	A. cerana	MH205176,78,89	Wang et al. (2019)
Varroa underwoodi	Jilin JL2	COX1, ATP6, COX3	96.5% Papua New Guinea (458 bp)		VU Jilin 1	A. cerana	MH205176,79,90	Wang et al. (2019)
Varroa underwoodi	Jilin JL3	COX1, ATP6, COX3	96.5% Papua New Guinea (458 bp)		VU Jilin 1	A. cerana	MH205176,80,91	Wang et al. (2019)
Varroa underwoodi	Jilin JL4	COX1, ATP6, COX3	96.5% Papua New Guinea (458 bp)		VU Jilin 1	A. cerana	MH205176,81,92	Wang et al. (2019)
Varroa underwoodi	Jilin JL5	COX1, ATP6, COX3	96.5% Papua New Guinea (458 bp)		VU Jilin 1	A. cerana	MH205176,82,93	Wang et al. (2019)
Varroa underwoodi	Hangzhou HZ1	COX1, ATP6, COX3	96.3% Papua New Guinea (458 bp)		VU Hangzhou 1	A. cerana	MH205173,83,94	Wang et al. (2019)
Varroa underwoodi	Hangzhou HZ2	COX1, ATP6, COX3	96.3% Papua New Guinea (458 bp)		VU Hangzhou 1	A. cerana	MH205173,84,95	Wang et al. (2019)
Varroa underwoodi	Hangzhou HZ3	COX1, ATP6, COX3	96.3% Papua New Guinea (458 bp)		VU Hangzhou 1	A. cerana	MH205173,85,96	Wang et al. (2019)
Varroa underwoodi	Jinhua JH1	COX1, ATP6, COX3	96.5% Papua New Guinea (458 bp)		VU Jinhua/Nanchang	A. cerana	MH205174,86,97	Wang et al. (2019)
Varroa underwoodi	Nanchang NC1	COX1, ATP6, COX3	96.5% Papua New Guinea (458 bp)		VU Jinhua/Nanchang	A. cerana	MH205175,87,98	Wang et al. (2019)
Varroa underwoodi	Maoming MM1	COX1, ATP6, COX3	96.3% Papua New Guinea (458 bp)		VU Maoming 1	A. cerana	MH205177,88,99	Wang et al. (2019)
Varroa rindereri	Malaysia	COX1	Reference Malaysia		VR Malaysia	A. koschevnikovi	AF107261	Anderson & Trueman (2000)

### Sheet: TableS3
FILE_ID	Species	Lineage	Host	Country	O(HOM)	E(HOM)	N_SITES	F
CNV642_1	V. destructor	China C1	A. cerana	China	2300729	1.79089e+06	2319402	0.96467
CNV657_1	V. destructor	China C1	A. cerana	China	2250778	1.78372e+06	2310411	0.88678
CNV651_1	V. destructor	China C3	A. cerana	China	2297929	1.78944e+06	2317568	0.96281
CNV577_1	V. destructor	China C4	A. cerana	China	2304480	1.78999e+06	2318252	0.97393
CNV654_1	V. destructor	VietNam V1	A. cerana	China	2296407	1.78896e+06	2316978	0.96104
CNV658_2	V. destructor	VietNam V1	A. cerana	China	1951893	1.5494e+06	2013806	0.86668
KRV212_1	V. destructor	Korea K1	A. cerana	South Korea	2112653	1.66931e+06	2165607	0.8933
VNV475_1	V. destructor	Korea K1	A. cerana	Viet Nam	2268057	1.76569e+06	2287669	0.96243
VNV149_1	V. destructor	VietNam V1	A. cerana	Viet Nam	1264645	1040793	1367168	0.68587
THV676_2	V. destructor	VietNam V1	A. cerana	Thailand	702844	542119	733421	0.84016
JPV024_1	V. destructor	Japan J1	A. cerana	Japan	1729825	1.32882e+06	1733734	0.99035
JPV025_1	V. destructor	Japan J1	A. cerana	Japan	727946	539450	730758	0.9853
MMV781_1	V. destructor	VietNam V1	A. cerana	Myanmar	894797	671559	899095	0.98111
NPV433_1	V. destructor	Nepal 2	A. cerana	Nepal	1226582	935974	1235346	0.97073
CNV622_1	V. destructor	Korea K1	A. mellifera	China	1848743	1.48899e+06	1937451	0.8022
CNV639_1	V. destructor	Korea K1	A. mellifera	China	2179598	1.72686e+06	2238403	0.88504
CNV625_2	V. destructor	Korea K1	A. mellifera	China	2095054	1.67765e+06	2176428	0.83685
CNV641_1	V. destructor	Korea K1	A. mellifera	China	2261875	1.76943e+06	2292444	0.94155
CNV646_1	V. destructor	Korea K1	A. mellifera	China	2301772	1.78758e+06	2315243	0.97447
KRV153_2	V. destructor	Korea K1	A. mellifera	South Korea	2302178	1.78726e+06	2314852	0.97598
KRV158_3	V. destructor	Korea K1	A. mellifera	South Korea	880246	662424	887438	0.96804
KRV159_1	V. destructor	Korea K1	A. mellifera	South Korea	2270514	1766364	2288543	0.96547
VNV150_2	V. destructor	Korea K1	A. mellifera	Viet Nam	2311654	1.79108e+06	2319665	0.98484
VNV157_1	V. destructor	Korea K1	A. mellifera	Viet Nam	1439257	1.10138e+06	1446477	0.97908
VNV474_1	V. destructor	Korea K1	A. mellifera	Viet Nam	2301148	1.78394e+06	2310609	0.98204
VNV476_2	V. destructor	Korea K1	A. mellifera	Viet Nam	1244929	948141	1251726	0.97761
VNV478_2	V. destructor	Korea K1	A. mellifera	Viet Nam	1802608	1.39286e+06	1816524	0.96715
VNV479_1	V. destructor	Korea K1	A. mellifera	Viet Nam	1076390	812538	1078413	0.99239
JPV164_1	V. destructor	Korea K1	A. mellifera	Japan	1323000	1.01005e+06	1329601	0.97934
MMV784_1	V. destructor	Korea K1	A. mellifera	Myanmar	738344	548485	741460	0.98385
MMV786_1	V. destructor	Korea K1	A. mellifera	Myanmar	1593346	1.22091e+06	1597640	0.9886
THV677_1	V. jacobsoni	Laos 1	A. cerana	Thailand	842974	650597	868133	0.88435
VNV780_1	V. jacobsoni	Laos 1	A. cerana	Viet Nam	2178127	1.71532e+06	2222405	0.91268
VNV787_2	V. jacobsoni	Laos 1	A. cerana	Viet Nam	2297224	1.79009e+06	2318383	0.95995
VNV788_2	V. jacobsoni	Laos 1	A. cerana	Viet Nam	1706128	1.39203e+06	1810389	0.75079
VNV789_1	V. jacobsoni	Laos 1	A. cerana	Viet Nam	2281706	1.78812e+06	2315857	0.93529
VNV790_2	V. jacobsoni	Laos 1	A. cerana	Viet Nam	1005595	772299	1023469	0.92884
INV546_1	V. jacobsoni	Bengalaru 1	A. cerana	India	1373984	1063244	1390446	0.94969
INV548_2	V. jacobsoni	Bengalaru 1	A. cerana	India	1197325	932737	1226186	0.90165
IDV325_1	V. jacobsoni	Lombok 2	A. cerana	Indonesia	2299764	1.78946e+06	2317562	0.9663
MYV028_1	V. jacobsoni	Malaysia 2	A. cerana	Malaysia	2278269	1.79094e+06	2319477	0.92203
IDV333_1	V. jacobsoni	Java 1	A. cerana	Indonesia	2224281	1.75722e+06	2276008	0.90029
IDV341_1	V. jacobsoni	Java 1	A. cerana	Indonesia	2268204	1.78846e+06	2316296	0.90889
IDV347_1	V. jacobsoni	Java 1	A. cerana	Indonesia	2145575	1.74019e+06	2254138	0.78877
IDV363_1	V. jacobsoni	Java 1	A. cerana	Indonesia	2234160	1.78594e+06	2313024	0.85038
IDV565_2	V. jacobsoni	Java 1	A. cerana	Indonesia	2200786	1.79113e+06	2319717	0.775
PGV950_1	V. jacobsoni	PNG 1	A. cerana	Papua New Guinea	2258156	1.7899e+06	2318138	0.88645
PGV853_4	V. jacobsoni	PNG 1	A. cerana	Papua New Guinea	1495008	1.15989e+06	1514236	0.94574
PGV854_1	V. jacobsoni	PNG 1	A. cerana	Papua New Guinea	2120612	1694819	2196134	0.84935
PGV983_1	V. jacobsoni	PNG 1	A. cerana	Papua New Guinea	2140609	1.76483e+06	2285808	0.72129
PGV852_3	V. jacobsoni	PNG 1	A. mellifera	Papua New Guinea	2284785	1.77368e+06	2297234	0.97622
PGV856_1	V. jacobsoni	PNG 1	A. mellifera	Papua New Guinea	1472911	1189683	1551749	0.78226
PGV857_2	V. jacobsoni	PNG 1	A. mellifera	Papua New Guinea	2201166	1.77205e+06	2295061	0.82047
PGV847_1	V. jacobsoni	PNG 1	A. mellifera	Papua New Guinea	2290055	1.78426e+06	2310847	0.96052
PGV953_2	V. jacobsoni	PNG 1	A. mellifera	Papua New Guinea	2252288	1.77511e+06	2298978	0.91087
PGV952_1	V. jacobsoni	PNG 1	A. mellifera	Papua New Guinea	2275623	1.78575e+06	2312759	0.92953
PGV954_2	V. jacobsoni	PNG 1	A. mellifera	Papua New Guinea	2241769	1.78424e+06	2310819	0.86887
PGV955_1	V. jacobsoni	PNG 1	A. mellifera	Papua New Guinea	2298134	1.78816e+06	2315859	0.96641
PGV956_4	V. jacobsoni	PNG 1	A. mellifera	Papua New Guinea	2181043	1.71031e+06	2215595	0.93162
THV003_1	V. jacobsoni	North Thailand 4	A. mellifera	Thailand	1708102	1326448	1725544	0.9563
IDV133_1	V. jacobsoni	Java 1	A. nigrocincta	Indonesia	1409397	1.09949e+06	1438951	0.91294
IDV134_2	V. jacobsoni	Java 1	A. nigrocincta	Indonesia	1413495	1.10582e+06	1446155	0.90404
IDV136_1	V. jacobsoni	Java 1	A. nigrocincta	Indonesia	1401690	1.09124e+06	1427664	0.92279

### Sheet: TableS4
Vdes. (V. destructor), Vjac. (V. jacobsoni), Acer. (A. cerana), Amel. (A. mellifera) and Anig. (A. nigrocincta)
On top of the median, the values are for the Weir and Cockerham mean Fst estimate
On bottom of the median, Weir and Cockerham weighted Fst estimate
2728471 sites
		Vdes. Acer.	Vdes. Amel.	Vjac. Acer.	Vjac. Amel.	Vjac. Anig.
Vdes. Acer.		-	0.15642	0.35277	0.43763	0.29935
Vdes. Amel.		0.3482	-	0.49915	0.71596	0.83348
Vjac. Acer.		0.7165	0.8455	-	0.049561	-0.13433
Vjac. Amel.		0.75564	0.91496	0.18742	-	0.010963
Vjac. Anig.		0.68419	0.94232	0.1297	0.327	-
		Vdes. Acer. Korea K1	Vdes. Acer. Japan J1	Vdes. Acer. VietNam V1	Vdes. Acer. China C1	Vdes. Acer. China C3	Vdes. Acer. China C4	Vdes. Acer. Nepal 2	Vdes. Amel. Korea K1	Vjac. Acer. Bengaluru 1	Vjac. Acer. Laos 1	Vjac. Acer. North Thailand 4	Vjac. Acer. Malaysia 2	Vjac. Acer. Lombok 2	Vjac. Acer. Java 1	Vjac. Acer. PNG 1	Vjac. Amel. PNG 1	Vjac. Anig. Java 1
Vdes. Acer. Korea K1		-	0.41757	0.42936	0.5637	0.71812	0.72141	0.70876	-0.052484	0.87863	0.82973	0.87967	0.87271	0.88167	0.64471	0.72333	0.7465	0.8401
Vdes. Acer. Japan J1		0.69413	-	0.3715	0.61629	0.87659	0.88219	0.87857	0.071856	0.91954	0.83222	0.94487	0.93409	0.93898	0.61571	0.71069	0.72703	0.84367
Vdes. Acer. VietNam V1		0.72266	0.71558	-	0.43277	0.41274	0.41337	0.35874	0.41113	0.74361	0.75688	0.71021	0.7145	0.72122	0.61576	0.6752	0.71163	0.73857
Vdes. Acer. China C1		0.769	0.79681	0.72082	-	0.6819	0.68534	0.68476	0.38964	0.84937	0.80975	0.84877	0.83662	0.84595	0.64303	0.716	0.73917	0.81578
Vdes. Acer. China C3		0.86909	0.94197	0.7541	0.83775	-	NA	NA	0.44654	0.86956	0.79472	NA	NA	NA	0.54554	0.65601	0.67722	0.78306
Vdes. Acer. China C4		0.87175	0.945	0.75661	0.84061	NA	-	NA	0.44341	0.87317	0.79601	NA	NA	NA	0.54716	0.65811	0.67807	0.78576
Vdes. Acer. Nepal 2		0.86398	0.94352	0.73928	0.83832	NA	NA	-	0.42415	0.8642	0.77192	NA	NA	NA	0.56786	0.66341	0.66262	0.78099
Vdes. Amel. Korea K1		0.0037678	0.68221	0.81744	0.82179	0.89046	0.89124	0.88678	-	0.83156	0.81588	0.82044	0.82695	0.82592	0.719	0.77859	0.76368	0.83348
Vjac. Acer. Bengaluru 1		0.93597	0.95914	0.89209	0.92515	0.93348	0.93536	0.93112	0.94681	-	0.18255	0.31423	0.34213	0.5003	0.077251	0.2123	0.21169	0.3935
Vjac. Acer. Laos 1		0.91857	0.92537	0.90303	0.91619	0.91794	0.91897	0.91028	0.93895	0.58242	-	-0.11605	0.11832	0.28259	0.21758	0.28705	0.28502	0.34863
Vjac. Acer. North Thailand 4		0.93634	0.97449	0.88465	0.92483	NA	NA	NA	0.94794	0.60114	0.30913	-	NA	NA	-0.060698	0.09665	0.093968	0.27204
Vjac. Acer. Malaysia 2		0.93254	0.96921	0.88278	0.91849	NA	NA	NA	0.94726	0.61383	0.58466	NA	-	NA	-0.084705	0.076505	0.090798	0.25471
Vjac. Acer. Lombok 2		0.93744	0.97168	0.88761	0.9238	NA	NA	NA	0.94903	0.74038	0.72547	NA	NA	-	-0.10077	0.045992	0.057031	0.22817
Vjac. Acer. Java 1		0.84297	0.84574	0.84026	0.84352	0.82351	0.82506	0.82736	0.91249	0.43114	0.51948	0.37051	0.32764	0.32659	-	0.059653	0.13326	0.022716
Vjac. Acer. PNG 1		0.86939	0.87167	0.85997	0.86838	0.85043	0.85199	0.85275	0.92654	0.51937	0.59143	0.46451	0.43011	0.41608	0.14838	-	0.081982	0.046836
Vjac. Amel. PNG 1		0.89825	0.90267	0.89264	0.89819	0.89476	0.89568	0.8892	0.92752	0.64173	0.66413	0.61708	0.60098	0.59149	0.32266	0.19671	-	0.10317
Vjac. Anig. Java 1		0.91395	0.91799	0.88429	0.90648	0.89068	0.89229	0.89133	0.94232	0.65559	0.69236	0.58743	0.56105	0.55139	0.2317	0.21501	0.41819	-

### Sheet: TableS5
FILE_ID	Species	Sex	Host	Country	Host Read Identity	Reads_cerana	Reads_mellifera
JPV024_1	V. destructor	Mature ♀	A. cerana	Japan	NA	0	0
JPV025_1	V. destructor	Mature ♀	A. cerana	Japan	mellifera	0	72
KRV212_1	V. destructor	Mature ♀	A. cerana	South Korea	cerana	56	0
CNV642_1	V. destructor	Mature ♀	A. cerana	China	cerana	2873	7
CNV657_1	V. destructor	Mature ♀	A. cerana	China	cerana	48	38
CNV651_1	V. destructor	Mature ♀	A. cerana	China	cerana	169	6
CNV577_1	V. destructor	Mature ♀	A. cerana	China	cerana	129	4
CNV654_1	V. destructor	Mature ♀	A. cerana	China	cerana	630	0
CNV658_2	V. destructor	Mature ♀	A. cerana	China	cerana	2723	8
THV676_2	V. destructor	Mature ♀	A. cerana	Thailand	cerana	386	10
VNV475_1	V. destructor	Mature ♀	A. cerana	Viet Nam	mellifera	6	557
VNV149_1	V. destructor	Mature ♀	A. cerana	Viet Nam	cerana	1776	76
MMV781_1	V. destructor	Mature ♀	A. cerana	Myanmar	NA	0	0
NPV433_1	V. destructor	Mature ♀	A. cerana	Nepal	cerana	18	0
JPV164_1	V. destructor	Mature ♀	A. mellifera	Japan	mellifera	0	6
KRV153_2	V. destructor	Mature ♀	A. mellifera	South Korea	mellifera	0	5841
KRV158_3	V. destructor	Mature ♀	A. mellifera	South Korea	mellifera	26	386
KRV159_1	V. destructor	Mature ♀	A. mellifera	South Korea	mellifera	16	5717
CNV622_1	V. destructor	Mature ♀	A. mellifera	China	mellifera	0	1247
CNV639_1	V. destructor	Mature ♀	A. mellifera	China	mellifera	20	1098
CNV625_2	V. destructor	Mature ♀	A. mellifera	China	mellifera	2	217
CNV641_1	V. destructor	Mature ♀	A. mellifera	China	mellifera	9	875
CNV646_1	V. destructor	Mature ♀	A. mellifera	China	mellifera	4	328
VNV150_2	V. destructor	Mature ♀	A. mellifera	Viet Nam	mellifera	32	220
VNV157_1	V. destructor	Mature ♀	A. mellifera	Viet Nam	mellifera	32	1451
VNV474_1	V. destructor	Mature ♀	A. mellifera	Viet Nam	mellifera	54	649
VNV476_2	V. destructor	Mature ♀	A. mellifera	Viet Nam	mellifera	0	82
VNV478_2	V. destructor	Mature ♀	A. mellifera	Viet Nam	mellifera	14	2191
VNV479_1	V. destructor	Mature ♀	A. mellifera	Viet Nam	mellifera	0	97
MMV784_1	V. destructor	Mature ♀	A. mellifera	Myanmar	mellifera	0	2
MMV786_1	V. destructor	Mature ♀	A. mellifera	Myanmar	mellifera	8	2781
INV546_1	V. jacobsoni	Mature ♀	A. cerana	India	cerana	33	0
INV548_2	V. jacobsoni	Mature ♀	A. cerana	India	cerana	138	16
THV677_1	V. jacobsoni	Mature ♀	A. cerana	Thailand	cerana	660	12
VNV780_1	V. jacobsoni	Mature ♀	A. cerana	Viet Nam	cerana	40707	4
VNV787_2	V. jacobsoni	Mature ♀	A. cerana	Viet Nam	cerana	2338	28
VNV788_2	V. jacobsoni	Mature ♀	A. cerana	Viet Nam	cerana	2338	28
VNV789_1	V. jacobsoni	Mature ♀	A. cerana	Viet Nam	cerana	866	4
VNV790_2	V. jacobsoni	Mature ♀	A. cerana	Viet Nam	cerana	23	6
MYV028_1	V. jacobsoni	Mature ♀	A. cerana	Malaysia	cerana	198	66
IDV325_1	V. jacobsoni	Mature ♀	A. cerana	Indonesia	cerana	162	0
IDV333_1	V. jacobsoni	Mature ♀	A. cerana	Indonesia	cerana	26	10
IDV341_1	V. jacobsoni	Mature ♀	A. cerana	Indonesia	cerana	121	4
IDV347_1	V. jacobsoni	Mature ♀	A. cerana	Indonesia	cerana	69	4
IDV363_1	V. jacobsoni	Mature ♀	A. cerana	Indonesia	cerana	5557	64
IDV565_2	V. jacobsoni	Mature ♀	A. cerana	Indonesia	cerana	784	30
PGV950_1	V. jacobsoni	Mature ♀	A. cerana	Papua New Guinea	cerana	516	68
PGV853_4	V. jacobsoni	Mature ♀	A. cerana	Papua New Guinea	cerana	218	68
PGV854_1	V. jacobsoni	Mature ♀	A. cerana	Papua New Guinea	cerana	5726	12
PGV983_1	V. jacobsoni	Mature ♀	A. cerana	Papua New Guinea	cerana	316	103
PGV852_3	V. jacobsoni	Mature ♀	A. mellifera	Papua New Guinea	mellifera	4	2294
PGV856_1	V. jacobsoni	Mature ♀	A. mellifera	Papua New Guinea	mellifera	15	9864
PGV857_2	V. jacobsoni	Mature ♀	A. mellifera	Papua New Guinea	mellifera	20	429
PGV847_1	V. jacobsoni	Mature ♀	A. mellifera	Papua New Guinea	mellifera	23	115581
PGV953_2	V. jacobsoni	Mature ♀	A. mellifera	Papua New Guinea	mellifera	26	26253
PGV952_1	V. jacobsoni	Mature ♀	A. mellifera	Papua New Guinea	mellifera	18	36
PGV954_2	V. jacobsoni	Mature ♀	A. mellifera	Papua New Guinea	mellifera	16	159
PGV955_1	V. jacobsoni	Mature ♀	A. mellifera	Papua New Guinea	mellifera	17	460
PGV956_4	V. jacobsoni	Mature ♀	A. mellifera	Papua New Guinea	cerana	1622	69
THV003_1	V. jacobsoni	Mature ♀	A. mellifera	Thailand	mellifera	0	9
IDV133_1	V. jacobsoni	Mature ♀	A. nigrocincta	Indonesia	NA	NA	NA
IDV134_2	V. jacobsoni	Mature ♀	A. nigrocincta	Indonesia	NA	NA	NA
IDV136_1	V. jacobsoni	Mature ♀	A. nigrocincta	Indonesia	NA	NA	NA
Mom #1	V. destructor	Foundress ♀	A. mellifera	Japan	mellifera	0	7448
Mom #2	V. destructor	Foundress ♀	A. mellifera	Japan	mellifera	0	341
Mom #7	V. destructor	Foundress ♀	A. mellifera	Japan	mellifera	0	50765
Son #1	V. destructor	Son ♂	A. mellifera	Japan	mellifera	0	422
Son #2	V. destructor	Son ♂	A. mellifera	Japan	mellifera	0	563
Son #7	V. destructor	Son ♂	A. mellifera	Japan	mellifera	0	660
Mom #15	V. destructor	Foundress ♀	A. mellifera	Japan	mellifera	0	100
Mom #17	V. destructor	Foundress ♀	A. mellifera	Japan	mellifera	1	193
Mom #19	V. destructor	Foundress ♀	A. mellifera	Japan	mellifera	2	40283
Son #15	V. destructor	Son ♂	A. mellifera	Japan	mellifera	2	949
Son #17	V. destructor	Son ♂	A. mellifera	Japan	mellifera	0	24181
Son #19	V. destructor	Son ♂	A. mellifera	Japan	mellifera	5	498
